# Chimeric Origins and Dynamic Evolution of Central Carbon Metabolism in Eukaryotes

**DOI:** 10.1101/2024.05.29.596406

**Authors:** Carlos Santana-Molina, Tom A. Williams, Berend Snel, Anja Spang

**Author notes:** equal contribution, co-correspondence, alphabetic order (Berend Snel, Anja Spang).

## Abstract

The origin of eukaryotes was a key event in the history of life. Current leading hypotheses propose that a symbiosis between an asgardarchaeal host cell and an alphaproteobacterial endosymbiont represented a crucial step in eukaryotic origins and invoke a central role for syntrophic interactions - that is, metabolic cross-feeding between the partners as the basis for their subsequent evolutionary integration. A major unanswered question is whether the metabolism of modern eukaryotes bears any vestige of this ancestral interaction. To investigate this question in detail, we systematically analyze the evolutionary origins of the eukaryotic gene repertoires mediating central carbon metabolism. Our phylogenetic and sequence analyses reveal that this gene repertoire is chimeric, with ancestral contributions from Asgardarchaeota and Alphaproteobacteria operating predominantly in glycolysis and TCA, respectively. Furthermore, our analyses reveal diverse additional contributions from other prokaryotic sources as well as the extent to which this ancestral metabolic interplay has been remodeled via gene loss, transfer, and subcellular retargeting in the >2Ga since the origin of eukaryotic cells. Together, our work demonstrates that in contrast to previous assumptions, the eukaryotic metabolism preserves information about the nature of the original asgardarchaeal-alphaproteobacterial interactions, and supports syntrophy scenarios on the origin of the eukaryotic cell.
