## Supplementary Tables S1-S6 for "Chimeric Origins and Dynamic Evolution of Central Carbon Metabolism in Eukaryotes": TABLE_S2_Eukaryotic_contaminations.xlsx

### Sheet: Hoja 1
Eukaryotic contaminations detected in phylogenetic marker phylogenies						STATISTICS FOR KINETOPLASTID CONTAMINATION FILTERING USING ETE3 AND EGGNOG/NCBI APPROACHES
EUKPROT ID	NAME	Contamination detected	ACTION			Species name and EukProt id	total_nr_seqs	NCBI-EggNog	Broccoli-ETE3	not_in_ETE3	not_in_EggNog	in_both	total	Percentage
EP00001	Collodictyon_triciliatum	contamination with Cryptista	Excluded			EP00658_Telonemia_Telonemia	62455	4871	6138	2089	3355	2783	8222	13.2
EP00128	Syssomonas_multiformis	Contamination with Stramenopile	Excluded			EP00742_Alveolata_colponemids	35429	4988	6456	1483	2948	3508	7934	22.4
EP00164	Ancoracysta_twista	Contamination with Kinetoplastid	Filtered			EP00744_Alveolata_colponemids	43098	6292	7313	2124	3141	4172	9432	21.9
EP00298	Acanthocystis_sp	Possible contamination with Kinetoplastid	Filtered			EP00455_Rhizaria_Aquavolonida	34351	3268	2913	1900	1545	1368	4812	14
EP00300	Choanocystis_sp_HF-7	Contaminated with Techamonas others (Colponemids?)	Filtered			EP00331_Alveolata_Colpodea	25893	5297	5803	1426	1927	3876	7220	27.9
EP00331	Platyophrya_macrostoma	Contamination with Kinetoplastid	Filtered			EP00656_Telonemia_Telonemia	42528	2304	2846	1237	1779	1067	4081	9.6
EP00743	Colponemidia_sp_Colp-15	Contamination with Kinetoplastid	Filtered			EP00743_Alveolata_colponemids	26727	3017	2790	1625	1398	1392	4415	16.5
EP00744	Colponema_vietnamica	Contaminated with Techamonas and Kinetoplastid	Filtered			EP00164_Ancoracysta_Ancoracysta	38464	2909	2296	1811	1198	1098	4107	10.7
EP00455	Lapot_gusevi	Contamination with Kinetoplastid	Filtered
EP00475	Leptophrys_vorax	Contamination with Chloroplastida	Excluded
EP00656	Telonema_subtile	Contamination with Kinetoplastid	Filtered
EP00658	Telonema_sp_P-2	Contamination with Kinetoplastid	Filtered
EP00179	Madagascaria_erythrocladioides	Contamination with amoebozoa	Excluded
EP01083	Nonionella_stella	A mix of organisms	Excluded
