## Supplementary Tables S1-S6 for "Chimeric Origins and Dynamic Evolution of Central Carbon Metabolism in Eukaryotes": TABLE_S4_KO_homologies.xlsx

### Sheet: Hoja 1
Query_KO	Target_KO	Score	E-value	AlnCover	TargetNseqs	Euk_prop	Arch_prop	Bact_prop
K00844_HK	K00844_HK	1128.1	5e-144	96.3	146	91.1	0	8.9
K00844_HK	K18676_gspK	117.7	5.3e-11	62.0	186	29.03	18.28	52.69
K00844_HK	K00884_NAGK	117.3	7.4e-11	61.4	167	53.89	13.77	32.34
K00844_HK	K00845_glk	98.1	1.8e-08	59.6	566	23.67	25.44	50.88
K00844_HK	K02565_nagC	88.4	1.2e-06	64.0	90	4.44	3.33	92.22
K00845_glk	K00845_glk	498.3	8.1e-70	99.7	566	23.67	25.44	50.88
K00845_glk	K02565_nagC	484.8	3e-65	98.3	90	4.44	3.33	92.22
K00845_glk	K15545_mlc	395.8	1.5e-52	98.0	31	9.68	16.13	74.19
K00845_glk	K00886_ppgK	254.9	1.6e-34	80.1	55	25.45	3.64	70.91
K00845_glk	K18676_gspK	129.2	3.1e-14	86.2	186	29.03	18.28	52.69
K00845_glk	K00884_NAGK	129.4	3.2e-14	84.5	167	53.89	13.77	32.34
K00845_glk	K00929_buk	102.4	3e-10	89.6	135	1.48	38.52	60.0
K00845_glk	K00844_HK	93.6	2.4e-08	93.3	146	91.1	0	8.9
K08074_ADPGK	K08074_ADPGK	1185.7	4e-150	100.0	66	98.48	0	1.52
K08074_ADPGK	K00918_pfkC	420.4	8.8e-50	83.5	81	8.64	76.54	14.81
K01810_GPI	K01810_GPI	934.9	2e-116	99.8	587	36.12	11.75	52.13
K01810_GPI	K13810_tal-pgi	436.4	7.5e-50	66.9	72	4.17	1.39	94.44
K01810_GPI	K15916_pgi-pmi	129.1	2.8e-12	59.5	328	0.3	60.37	39.33
K00850_pfkA	K00850_pfkA	1065.3	7e-141	99.5	402	48.76	5.72	45.52
K00850_pfkA	K21071_pfk	574.1	2.5e-74	78.8	398	9.55	14.82	75.63
K00850_pfkA	K00895_pfp	338.2	1.1e-39	78.1	175	69.71	0.57	29.71
K01623_ALDO	K01623_ALDO	1061.0	7e-145	100.0	258	72.87	4.26	22.87
K01624_FBA	K01624_FBA	707.8	9.3e-96	99.7	525	23.24	14.86	61.9
K01624_FBA	K08302_gatY-kbaY	530.8	1.7e-72	83.1	13	15.38	0	84.62
K01624_FBA	K03339_iolJ	467.1	1.7e-66	83.7	13	15.38	7.69	76.92
K01624_FBA	K16371_gatZ-kbaZ	117.7	2.4e-11	73.1	33	9.09	6.06	84.85
K01624_FBA	K21619_uxaE	79.1	1.2e-05	57.7	58	8.62	24.14	67.24
K01803_TPI	K01803_TPI	586.8	1.4e-85	99.6	1089	20.29	36.82	42.88
K00134_GAPDH	K00134_GAPDH	988.7	2e-136	99.7	874	25.17	21.4	53.43
K00134_GAPDH	K05298_GAPA	972.9	7e-136	99.4	41	95.12	2.44	2.44
K00134_GAPDH	K03472_epd	956.8	8e-135	98.8	17	58.82	5.88	35.29
K00134_GAPDH	K10705_GAPDHS	920.3	3e-130	98.8	38	94.74	2.63	2.63
K00134_GAPDH	K00150_gap2	148.1	6.3e-16	70.7	281	1.42	86.48	12.1
K00134_GAPDH	K00133_asd	134.4	5.4e-14	69.5	819	18.44	30.89	50.67
K00134_GAPDH	K15017_K15017	109.7	1.8e-10	71.9	16	25.0	75.0	0
K00134_GAPDH	K00145_argC	67.0	0.00026	65.6	665	16.09	34.44	49.47
K00927_PGK	K00927_PGK	915.5	6e-120	99.2	1076	20.63	35.87	43.49
K01834_PGAM	K01834_PGAM	542.0	1.2e-79	99.6	402	39.05	26.62	34.33
K01834_PGAM	K22305_psp	253.5	1.7e-35	72.8	294	27.55	21.77	50.68
K01834_PGAM	K02226_cobC	234.6	1.6e-32	75.3	169	24.85	4.73	70.41
K01834_PGAM	K15640_K15640	227.6	1.7e-31	74.1	80	42.5	23.75	33.75
K01834_PGAM	K14634_TIGAR	229.4	1.1e-30	66.3	57	98.25	1.75	0
K01834_PGAM	K22315_SHB17	206.2	1.1e-28	71.2	36	38.89	2.78	58.33
K01834_PGAM	K22200_E3.1.3.63	210.0	1.2e-26	77.4	56	96.43	3.57	0
K01834_PGAM	K22306_gpgP	200.6	1.2e-26	68.3	138	78.99	1.45	19.57
K01834_PGAM	K19029_PFKFB2	183.3	4.9e-22	70.8	58	96.55	1.72	1.72
K01834_PGAM	K15634_gpmB	156.6	3.1e-21	53.1	472	39.62	23.31	37.08
K01834_PGAM	K19028_PFKFB1	175.3	3.3e-21	69.1	22	86.36	0	13.64
K01834_PGAM	K01103_PFKFB3	179.5	4.3e-21	70.8	157	96.18	0.64	3.18
K01834_PGAM	K15206_TFC7	145.9	2.5e-18	63.0	133	93.23	1.5	5.26
K01834_PGAM	K00900_E2.7.1.105	157.0	8.7e-18	73.3	45	97.78	2.22	0
K01834_PGAM	K18993_UBASH3	150.0	1.9e-17	68.7	50	94.0	2.0	4.0
K01834_PGAM	K15637_PGAM5	136.3	5.1e-16	64.2	107	85.05	6.54	8.41
K01834_PGAM	...	...	0	...	...	...	...	...
K15634_gpmB	K22305_psp	205.9	5.5e-33	81.9	294	27.55	21.77	50.68
K15634_gpmB	K15640_K15640	201.5	2.5e-32	81.9	80	42.5	23.75	33.75
K15634_gpmB	K02226_cobC	185.8	2.5e-29	81.9	169	24.85	4.73	70.41
K15634_gpmB	K14634_TIGAR	187.0	8.9e-29	81.9	57	98.25	1.75	0
K15634_gpmB	K22315_SHB17	173.3	3e-28	81.9	36	38.89	2.78	58.33
K15634_gpmB	K15634_gpmB	171.8	6.2e-28	87.5	472	39.62	23.31	37.08
K15634_gpmB	K22306_gpgP	178.2	1.3e-27	87.5	138	78.99	1.45	19.57
K15634_gpmB	K22200_E3.1.3.63	172.1	3e-25	88.1	56	96.43	3.57	0
K15634_gpmB	K15206_TFC7	150.8	6.4e-23	86.9	133	93.23	1.5	5.26
K15634_gpmB	K01834_PGAM	152.8	1.2e-22	80.6	402	39.05	26.62	34.33
K15634_gpmB	K15637_PGAM5	131.0	1.4e-18	83.8	107	85.05	6.54	8.41
K15634_gpmB	K19028_PFKFB1	132.9	3.3e-18	80.6	22	86.36	0	13.64
K15634_gpmB	K18993_UBASH3	131.9	4.8e-18	81.9	50	94.0	2.0	4.0
K15634_gpmB	K19029_PFKFB2	132.2	9.4e-18	80.0	58	96.55	1.72	1.72
K15634_gpmB	K01103_PFKFB3	127.2	1.8e-16	78.8	157	96.18	0.64	3.18
K15634_gpmB	K00900_E2.7.1.105	104.4	1.3e-12	80.6	45	97.78	2.22	0
K15634_gpmB	...	...	0	...	...	...	...	...
K15633_gpmI	K15633_gpmI	1441.2	5e-182	100.0	499	26.05	19.84	54.11
K15635_apgM	K15635_apgM	978.4	3e-127	99.8	595	13.11	51.26	35.63
K15635_apgM	K15633_gpmI	137.0	4.9e-13	41.3	499	26.05	19.84	54.11
K01689_ENO	K01689_ENO	858.0	2e-110	99.8	1119	19.57	39.5	40.93
K01689_ENO	K01856_catB	133.2	4.2e-13	65.8	76	18.42	31.58	50.0
K01689_ENO	K02549_menC	118.9	3.9e-11	55.6	186	9.68	36.56	53.76
K01689_ENO	K19802_ycjG	117.6	5.2e-11	53.4	290	17.59	28.62	53.79
K01689_ENO	K20023_talrD-galrD	114.5	1.2e-10	60.3	48	4.17	14.58	81.25
K01689_ENO	K18983_gci	109.4	6.6e-10	70.8	146	13.01	35.62	51.37
K01689_ENO	K08323_rspA	101.3	4.5e-09	70.8	25	8.0	0	92.0
K01689_ENO	K01684_dgoD	99.2	1.4e-08	54.9	119	21.01	26.89	52.1
K01689_ENO	K12661_LRA3	98.7	1.4e-08	56.8	79	68.35	12.66	18.99
K01689_ENO	K05308_gnaD	94.9	3.1e-08	67.9	54	0	85.19	14.81
K01689_ENO	K01683_araD	91.6	9.3e-08	59.1	15	6.67	46.67	46.67
K01689_ENO	K14275_xad	82.5	1.4e-06	68.6	27	0	96.3	3.7
K01689_ENO	K04835_mal	76.3	1.3e-05	71.0	28	0	46.43	53.57
K01689_ENO	K01706_gudD	74.7	2.9e-05	62.5	20	25.0	10.0	65.0
K00873_PK	K12406_PKLR	987.5	5e-129	98.7	15	100.0	0	0
K00873_PK	K00873_PK	1003.8	2e-127	99.8	795	27.8	24.53	47.67
K12406_PKLR	K12406_PKLR	1915.2	3e-251	100.0	15	100.0	0	0
K12406_PKLR	K00873_PK	1016.9	9e-131	85.9	795	27.8	24.53	47.67
K00036_G6PD	K00036_G6PD	1244.2	2e-158	96.9	422	46.92	4.98	48.1
K00036_G6PD	K13937_H6PD	705.9	7.4e-85	89.7	29	100.0	0	0
K13937_H6PD	K13937_H6PD	2238.7	2e-268	100.0	29	100.0	0	0
K13937_H6PD	K00036_G6PD	708.4	7.9e-84	56.3	422	46.92	4.98	48.1
K19243_azf	K19243_azf	647.9	1.7e-94	99.6	77	38.96	46.75	14.29
K19243_azf	K18981_udh	475.6	1.4e-68	91.7	64	20.31	6.25	73.44
K19243_azf	K19660_araDH	454.5	1.7e-66	95.7	13	23.08	76.92	0
K19243_azf	K02473_wbpP	294.4	4.7e-39	92.5	197	10.15	44.67	45.18
K19243_azf	K17947_wbiB	281.4	1.1e-36	96.1	122	11.48	40.16	48.36
K19243_azf	K22320_oleD	265.7	6.9e-35	88.2	205	30.24	17.07	52.68
K19243_azf	K19997_gnu	266.0	7.3e-35	89.8	139	15.83	26.62	57.55
K19243_azf	K15856_rmd	265.1	1.4e-34	91.3	227	13.22	30.84	55.95
K19243_azf	K01784_galE	247.5	7.9e-33	90.2	1047	20.34	37.34	42.31
K19243_azf	K12454_rfbE	247.9	1e-31	95.7	141	1.42	39.72	58.87
K19243_azf	K08679_GAE	246.4	1.1e-31	90.6	435	24.6	16.32	59.08
K19243_azf	K01710_rfbB	242.3	5.2e-31	90.6	618	9.87	30.91	59.22
K19243_azf	K00091_E1.1.1.219	234.2	8.7e-31	74.4	583	32.93	23.33	43.74
K19243_azf	K12448_UXE	237.5	1.4e-30	64.6	52	94.23	3.85	1.92
K19243_azf	K12408_HSD3B7	236.9	7.6e-30	78.3	31	100.0	0	0
K19243_azf	K10046_GME	231.8	1e-29	66.9	147	79.59	2.72	17.69
K19243_azf	...	...	0	...	...	...	...	...
K01057_PGLS	K01057_PGLS	500.0	8.1e-74	99.6	364	51.92	2.2	45.88
K01057_PGLS	K13937_H6PD	377.0	2.9e-48	90.7	29	100.0	0	0
K01057_PGLS	K02564_nagB	225.3	5e-30	93.7	306	41.83	8.17	50.0
K07404_pgl	K07404_pgl	63.4	0.00011	61.7	314	38.54	13.06	48.41
K07404_pgl	K20932_K20932	147.8	2e-17	73.2	83	10.84	16.87	72.29
K07404_pgl	K19345_nirF	115.1	2e-12	74.5	41	17.07	19.51	63.41
K07404_pgl	K01053_gnl	64.0	6.7e-05	47.7	328	46.34	7.32	46.34
K07404_pgl	K20332_toxC	87.2	2.7e-08	59.1	18	66.67	5.56	27.78
K07404_pgl	K02352_drp35	75.2	8.2e-07	48.7	26	50.0	19.23	30.77
K07404_pgl	K10341_WSB1	88.8	1.5e-08	64.8	21	90.48	0	9.52
K07404_pgl	K14553_UTP18	101.5	8e-10	60.7	221	92.76	2.71	4.52
K07404_pgl	K17890_ATG16L1	77.3	5.5e-06	49.3	233	85.84	5.15	9.01
K07404_pgl	K16482_POC1	64.0	0.00011	47.3	218	80.28	3.21	16.51
K07404_pgl	K19760_DAW1	63.5	0.00023	45.0	222	77.93	4.5	17.57
K07404_pgl	K18643_KATNB1	62.9	0.00047	45.0	162	97.53	0	2.47
K07404_pgl	K13111_SMU1	89.5	6.6e-08	70.8	183	98.36	0	1.64
K07404_pgl	K08266_MLST8	83.7	8.7e-08	56.7	205	95.61	0.98	3.41
K07404_pgl	K04497_GRO	89.8	6e-08	72.8	47	95.74	0	4.26
K07404_pgl	K12857_SNRNP40	72.8	5.9e-06	61.1	193	100.0	0	0
K07404_pgl	...	...	0	...	...	...	...	...
K00033_PGD	K00033_PGD	1373.2	3e-178	100.0	481	41.37	13.51	45.11
K00033_PGD	K00042_garR	278.2	1.6e-33	54.9	94	26.6	7.45	65.96
K00033_PGD	K00020_HIBADH	250.9	6.1e-30	54.6	513	39.96	17.35	42.69
K00033_PGD	K08319_ltnD	214.4	1.4e-24	55.5	40	57.5	2.5	40.0
K00033_PGD	K23146_HPD1	205.9	1.9e-23	43.6	34	94.12	2.94	2.94
K00033_PGD	K18121_GLYR	183.6	1.8e-20	54.9	45	95.56	0	4.44
K00033_PGD	K19809_RIR	124.1	3.4e-12	44.3	15	33.33	6.67	60.0
K00033_PGD	K02472_wecC	93.1	3.9e-07	45.1	294	5.78	65.65	28.57
K00033_PGD	K13015_wbpA	87.3	2e-06	42.1	254	9.06	17.32	73.62
K00033_PGD	K00012_UGDH	72.8	0.00018	40.6	807	24.54	27.76	47.71
K00033_PGD	K00066_algD	67.5	0.00089	46.2	42	4.76	26.19	69.05
K01783_rpe	K01783_rpe	552.4	2.8e-83	100.0	826	25.79	18.28	55.93
K01783_rpe	K13831_hps-phi	104.3	2e-10	84.7	149	5.37	73.83	20.81
K01783_rpe	K08093_hxlA	91.4	1.4e-09	88.3	199	2.51	76.38	21.11
K01783_rpe	K01695_trpA	83.2	6.8e-08	81.5	679	19.73	28.72	51.55
K01783_rpe	K13812_fae-hps	84.8	1.1e-07	60.4	119	0	97.48	2.52
K01783_rpe	K17828_pyrDI	83.3	1.1e-07	73.9	568	1.76	50.0	48.24
K01783_rpe	K00788_thiE	73.4	8.5e-07	79.7	516	18.02	17.05	64.92
K01783_rpe	K01591_pyrF	70.7	3.7e-06	72.5	810	7.41	42.47	50.12
K01783_rpe	K14153_thiDE	76.3	4.1e-06	82.4	72	76.39	0	23.61
K01783_rpe	K01814_hisA	67.4	1.4e-05	82.9	672	18.6	33.63	47.77
K01783_rpe	K01609_trpC	67.4	1.8e-05	80.6	608	14.97	30.59	54.44
K01783_rpe	K00226_pyrD	65.6	7e-05	72.1	173	23.7	31.79	44.51
K01783_rpe	K01817_trpF	61.8	7.1e-05	69.4	603	13.76	29.68	56.55
K01783_rpe	K01625_eda	60.4	0.00014	75.2	277	25.99	11.91	62.09
K01783_rpe	K14154_THI6	64.8	0.00021	82.9	16	93.75	6.25	0
K01783_rpe	K06971_K06971	59.8	0.00034	80.2	181	23.76	44.75	31.49
K01783_rpe	...	...	0	...	...	...	...	...
K01807_rpiA	K01807_rpiA	543.7	5.7e-81	99.6	611	28.48	51.23	20.29
K01807_rpiA	K02081_agaR	79.5	2.8e-07	48.9	112	5.36	15.18	79.46
K01807_rpiA	K03436_fruR2	71.9	3.9e-06	50.2	150	8.0	23.33	68.67
K01807_rpiA	K02444_glpR	62.2	0.00014	55.0	66	12.12	25.76	62.12
K01808_rpiB	K01808_rpiB	432.2	1.9e-72	99.3	539	15.03	15.03	69.94
K00615_E2.2.1.1	K00615_E2.2.1.1	633.1	2.1e-86	100.0	884	24.55	23.08	52.38
K00615_E2.2.1.1	K17100_DAS	398.0	2.3e-49	75.7	33	90.91	0	9.09
K00615_E2.2.1.1	K00163_aceE	231.1	9.3e-26	72.3	157	21.66	6.37	71.97
K00615_E2.2.1.1	K01662_dxs	124.1	9.1e-12	75.7	486	19.55	6.58	73.87
K00615_E2.2.1.1	K01621_xfp	127.3	7.8e-12	66.4	95	16.84	4.21	78.95
K00615_E2.2.1.1	K21416_acoA	105.4	3.7e-10	40.8	196	1.53	28.57	69.9
K00615_E2.2.1.1	K11381_bkdA	110.8	1.3e-09	40.2	222	31.98	10.81	57.21
K00615_E2.2.1.1	K00166_BCKDHA	96.2	1.4e-08	43.6	371	49.06	29.65	21.29
K00616_E2.2.1.2	K00616_E2.2.1.2	732.2	7e-101	100.0	686	29.3	20.26	50.44
K00616_E2.2.1.2	K08314_fsaB	346.2	6.1e-48	64.7	52	21.15	11.54	67.31
K00616_E2.2.1.2	K08313_fsaA	246.0	2e-32	62.2	36	77.78	2.78	19.44
K00616_E2.2.1.2	K13810_tal-pgi	254.7	9.6e-29	91.9	72	4.17	1.39	94.44
K01690_edd	K01690_edd	2307.0	4e-303	99.8	35	31.43	0	68.57
K01690_edd	K01687_ilvD	740.0	2.4e-92	84.8	675	21.04	30.07	48.89
K01690_edd	K22186_xylD	590.6	5.2e-73	83.5	46	23.91	0	76.09
K01690_edd	K13875_araC	513.6	1.4e-63	83.5	34	32.35	0	67.65
K01690_edd	K22396_yjhG	394.3	2.2e-47	81.5	11	18.18	0	81.82
K01625_eda	K01625_eda	518.1	2.5e-78	99.5	277	25.99	11.91	62.09
K01625_eda	K01631_dgoA	334.8	5.8e-50	94.0	33	45.45	0	54.55
K01625_eda	K01609_trpC	90.9	3.1e-09	79.4	608	14.97	30.59	54.44
K01625_eda	K13831_hps-phi	87.5	5.9e-08	79.4	149	5.37	73.83	20.81
K01625_eda	K00088_IMPDH	87.3	1.1e-07	48.2	829	23.52	26.66	49.82
K01625_eda	K00788_thiE	77.7	1.5e-07	69.7	516	18.02	17.05	64.92
K01625_eda	K08093_hxlA	77.1	2.5e-07	83.9	199	2.51	76.38	21.11
K01625_eda	K17828_pyrDI	79.5	3.6e-07	72.9	568	1.76	50.0	48.24
K01625_eda	K01788_nanE	75.1	5.7e-07	88.5	55	3.64	12.73	83.64
K01625_eda	K00226_pyrD	75.5	2e-06	70.2	173	23.7	31.79	44.51
K01625_eda	K14153_thiDE	76.7	3.2e-06	73.4	72	76.39	0	23.61
K01625_eda	K16306_K16306	69.6	8.4e-06	78.0	266	0.38	74.44	25.19
K01625_eda	K02371_fabK	67.4	3.2e-05	65.1	136	25.0	9.56	65.44
K01625_eda	K01783_rpe	63.7	3.9e-05	76.1	826	25.79	18.28	55.93
K01625_eda	K00459_ncd2	65.5	5.6e-05	68.8	430	32.33	8.84	58.84
K01625_eda	K01695_trpA	62.6	0.0001	92.7	679	19.73	28.72	51.55
K01625_eda	...	...	0	...	...	...	...	...
K00948_PRPS	K00948_PRPS	625.8	2.8e-87	100.0	1070	20.28	37.48	42.24
K22138_MPC1	K22138_MPC1	353.3	6.9e-62	98.3	149	100.0	0	0
K22138_MPC1	K22139_MPC2	151.6	2e-23	91.5	163	100.0	0	0
K22139_MPC2	K22139_MPC2	350.8	2.3e-60	98.4	163	100.0	0	0
K22139_MPC2	K22138_MPC1	154.8	5.6e-24	87.1	149	100.0	0	0
K00161_PDHA	K00161_PDHA	1067.9	1e-144	99.2	353	54.39	3.68	41.93
K00161_PDHA	K21416_acoA	824.2	7e-112	85.9	196	1.53	28.57	69.9
K00161_PDHA	K00166_BCKDHA	702.9	6e-93	85.7	371	49.06	29.65	21.29
K00161_PDHA	K11381_bkdA	669.9	6.4e-83	85.9	222	31.98	10.81	57.21
K00161_PDHA	K00164_OGDH	162.7	8.4e-16	78.9	354	56.5	0	43.5
K00161_PDHA	K15791_DHKTD1	136.0	1.9e-12	78.9	76	100.0	0	0
K00161_PDHA	K01616_kgd	130.5	1.2e-11	66.5	20	10.0	5.0	85.0
K00161_PDHA	K17100_DAS	90.7	9.5e-07	46.5	33	90.91	0	9.09
K00161_PDHA	K01608_gcl	82.3	4.7e-06	41.1	13	7.69	30.77	61.54
K00161_PDHA	K03852_xsc	73.1	0.00013	41.9	37	51.35	0	48.65
K00161_PDHA	K00170_porB	66.2	0.00031	48.9	450	1.11	61.56	37.33
K00162_PDHB	K00162_PDHB	1114.0	8e-156	100.0	341	55.43	0.59	43.99
K00162_PDHB	K21417_acoB	948.0	4e-132	95.3	185	5.41	29.73	64.86
K00162_PDHB	K00167_BCKDHB	879.0	1e-122	94.1	364	49.45	29.12	21.43
K00162_PDHB	K11381_bkdA	854.5	1e-109	94.7	222	31.98	10.81	57.21
K00162_PDHB	K01662_dxs	271.8	1.2e-31	87.6	486	19.55	6.58	73.87
K00162_PDHB	K00169_porA	77.1	1.3e-05	65.3	477	0.63	63.31	36.06
K00162_PDHB	K17100_DAS	78.9	2.7e-05	71.2	33	90.91	0	9.09
K00162_PDHB	K00179_iorA	75.8	5.8e-05	56.2	361	2.22	52.91	44.88
K00162_PDHB	K00164_OGDH	75.2	0.00016	73.8	354	56.5	0	43.5
K00162_PDHB	K00174_korA	71.5	0.00019	58.8	651	1.69	50.38	47.93
K00162_PDHB	K15791_DHKTD1	70.1	0.0007	75.3	76	100.0	0	0
K00162_PDHB	K01616_kgd	70.0	0.00094	74.1	20	10.0	5.0	85.0
K00627_DLAT	K00627_DLAT	586.9	5.4e-78	100.0	580	33.62	17.41	48.97
K00627_DLAT	K13997_PDHX	570.7	1.8e-76	98.3	142	95.77	0.7	3.52
K00627_DLAT	K09699_DBT	546.5	6.6e-73	98.3	381	48.56	23.88	27.56
K00627_DLAT	K00658_DLST	466.2	2.5e-62	92.1	398	50.0	1.76	48.24
K00627_DLAT	K01616_kgd	193.9	7.6e-21	58.0	20	10.0	5.0	85.0
K00627_DLAT	K19271_catA	83.0	1.3e-07	50.4	30	16.67	20.0	63.33
K00382_DLD	K00382_DLD	965.8	2e-122	100.0	793	26.86	22.95	50.19
K00382_DLD	K00520_merA	885.0	1e-112	95.6	193	23.32	28.5	48.19
K00382_DLD	K17883_mtr	842.0	3e-109	97.1	131	13.74	77.1	9.16
K00382_DLD	K21739_rclA	794.9	5e-104	97.1	31	9.68	3.23	87.1
K00382_DLD	K00322_sthA	776.8	2e-100	98.5	81	37.04	1.23	61.73
K00382_DLD	K00383_GSR	761.6	4.8e-97	95.4	273	65.2	5.13	29.67
K00382_DLD	K22182_TXNRD	593.8	3e-75	96.3	157	100.0	0	0
K00382_DLD	K04283_TRYR	569.8	7.3e-75	95.6	10	100.0	0	0
K00382_DLD	K17870_nox1	446.9	4.3e-54	87.5	264	19.7	53.41	26.89
K00382_DLD	K18367_CoADR	416.3	1.5e-50	87.5	172	8.72	45.35	45.93
K00382_DLD	K03423_E1.8.1.13	380.7	7.9e-49	94.7	20	0	100.0	0
K00382_DLD	K08255_cdr	353.0	7.2e-41	67.5	39	64.1	2.56	33.33
K00382_DLD	K05910_npr	316.7	7e-39	66.6	9	33.33	11.11	55.56
K00382_DLD	K00362_nirB	316.7	2.3e-37	80.9	256	20.31	25.0	54.69
K00382_DLD	K18359_padH	305.7	1.2e-36	68.4	28	0	7.14	92.86
K00382_DLD	K08232_E1.6.5.4	286.7	1.7e-33	67.0	58	100.0	0	0
K00382_DLD	...	...	0	...	...	...	...	...
K13997_PDHX	K13997_PDHX	1061.6	3e-141	100.0	142	95.77	0.7	3.52
K13997_PDHX	K00627_DLAT	557.1	2.1e-72	87.9	580	33.62	17.41	48.97
K13997_PDHX	K09699_DBT	524.0	4e-67	89.7	381	48.56	23.88	27.56
K13997_PDHX	K00658_DLST	460.9	3e-59	81.6	398	50.0	1.76	48.24
K13997_PDHX	K01616_kgd	161.9	1.4e-15	51.6	20	10.0	5.0	85.0
K00656_E2.3.1.54	K00656_E2.3.1.54	1832.8	6e-214	100.0	118	33.9	11.86	54.24
K00656_E2.3.1.54	K20038_cutC	1353.4	4e-161	97.0	15	40.0	26.67	33.33
K00656_E2.3.1.54	K23121_pflD	1342.0	4e-155	97.2	76	2.63	39.47	57.89
K03737_por	K03737_por	3561.5	1e-320	100.0	233	28.76	6.44	64.81
K03737_por	K21682_PNO	3031.7	1e-320	90.6	47	100.0	0	0
K00016_LDH	K00016_LDH	867.3	3e-121	100.0	187	40.11	13.9	45.99
K00016_LDH	K00024_mdh	647.1	4.5e-89	96.5	532	15.23	34.02	50.75
K00016_LDH	K00026_MDH2	266.9	8.2e-34	91.6	156	98.08	0	1.92
K00016_LDH	K00025_MDH1	232.3	2.1e-28	96.1	185	94.59	1.62	3.78
K00016_LDH	K00051_E1.1.1.82	170.3	1.9e-19	96.8	34	67.65	2.94	29.41
K00016_LDH	K07406_melA	127.1	1.4e-12	89.4	118	3.39	29.66	66.95
K00016_LDH	K01222_E3.2.1.86A	124.3	2.9e-12	88.1	49	12.24	2.04	85.71
K00016_LDH	K06988_fno	75.5	1.9e-06	46.3	291	14.09	50.86	35.05
K00016_LDH	K00012_UGDH	69.7	0.00015	44.7	807	24.54	27.76	47.71
K00016_LDH	K15016_K15016	70.5	0.00028	46.6	186	6.99	74.73	18.28
K00016_LDH	K23050_PCBER1	64.0	0.00031	58.2	48	89.58	2.08	8.33
K01905_acdA	K01905_acdA	1070.2	9e-136	99.8	318	6.92	75.47	17.61
K01905_acdA	K22224_acdB	985.9	4e-121	95.9	275	4.0	80.0	16.0
K01905_acdA	K09181_yfiQ	984.5	2e-119	97.8	204	18.63	30.88	50.49
K01905_acdA	K18594_K18594	823.2	2e-107	97.4	21	4.76	85.71	9.52
K01905_acdA	K18593_E6.2.1.56	775.7	2e-101	96.3	12	8.33	75.0	16.67
K01905_acdA	K01902_sucD	219.3	6.4e-26	56.9	717	27.06	30.13	42.82
K01905_acdA	K01899_LSC1	160.6	5.8e-18	51.9	191	91.1	1.05	7.85
K01905_acdA	K15230_aclA	122.4	2.7e-11	57.6	14	21.43	7.14	71.43
K01905_acdA	K01648_ACLY	113.2	3.3e-09	50.6	188	79.79	13.83	6.38
K01895_ACSS1_2	K01895_ACSS1_2	1596.2	1e-191	98.9	719	27.12	34.91	37.97
K01895_ACSS1_2	K01908_ACSS3	1263.1	3e-155	94.4	165	62.42	5.45	32.12
K01895_ACSS1_2	K01896_ACSM	1005.6	1e-123	83.2	105	23.81	40.95	35.24
K01895_ACSS1_2	K08295_abmG	905.8	9e-111	79.5	45	11.11	28.89	60.0
K01895_ACSS1_2	K14466_K14466	886.2	1e-109	81.1	35	11.43	42.86	45.71
K01895_ACSS1_2	K04110_badA	867.3	3e-105	80.2	58	15.52	6.9	77.59
K01895_ACSS1_2	K01907_AACS	864.2	6e-103	94.0	201	47.26	16.92	35.82
K01895_ACSS1_2	K14469_K14469	833.1	1.7e-98	90.5	17	70.59	11.76	17.65
K01895_ACSS1_2	K02182_caiC	731.4	3.3e-86	78.4	97	22.68	30.93	46.39
K01895_ACSS1_2	K18661_matB	687.7	3.8e-83	77.6	53	22.64	11.32	66.04
K01895_ACSS1_2	K04116_aliA	691.6	5.4e-83	79.4	29	27.59	13.79	58.62
K01895_ACSS1_2	K01904_4CL	696.1	2.2e-82	73.5	177	69.49	18.08	12.43
K01895_ACSS1_2	K15868_baiB	641.1	6.1e-77	78.9	24	16.67	8.33	75.0
K01895_ACSS1_2	K18687_fadD3	621.4	3.9e-76	76.7	31	45.16	9.68	45.16
K01895_ACSS1_2	K20034_dmdB	632.2	3.8e-75	81.1	179	24.02	30.73	45.25
K01895_ACSS1_2	K12507_fadK	623.8	2e-74	79.7	22	50.0	9.09	40.91
K01895_ACSS1_2	...	...	0	...	...	...	...	...
K01647_CS	K01647_CS	957.9	8e-125	98.8	622	32.32	20.1	47.59
K01647_CS	K01659_prpC	882.1	2e-117	89.3	119	33.61	24.37	42.02
K01647_CS	K15234_ccl	278.0	7.5e-35	58.0	69	2.9	42.03	55.07
K01647_CS	K15230_aclA	164.2	2.9e-17	46.1	14	21.43	7.14	71.43
K01647_CS	K01648_ACLY	145.2	1.3e-13	44.6	188	79.79	13.83	6.38
K01681_ACO	K01681_ACO	2456.6	3e-290	99.9	530	21.32	28.11	50.57
K01681_ACO	K22416_IREB2	2205.2	2e-269	98.2	22	95.45	4.55	0
K01681_ACO	K20455_acnD	1491.2	6e-186	94.1	22	54.55	0	45.45
K01681_ACO	K17450_ACO2	985.5	3e-117	81.0	184	70.11	8.7	21.2
K01681_ACO	K01705_LYS4	685.1	1.7e-79	74.3	59	81.36	0	18.64
K01681_ACO	K16792_aksD	586.1	5.6e-70	45.9	76	2.63	81.58	15.79
K01681_ACO	K01703_leuC	587.0	6.3e-69	46.3	723	14.38	34.02	51.59
K01681_ACO	K20452_dmdA	451.4	4e-54	48.1	11	27.27	0	72.73
K01681_ACO	K01702_LEU1	417.6	2.8e-48	49.2	84	92.86	2.38	4.76
K01681_ACO	K01682_acnB	273.1	2.9e-28	45.9	134	57.46	2.24	40.3
K17450_ACO2	K17450_ACO2	2966.6	1e-320	99.7	184	70.11	8.7	21.2
K17450_ACO2	K01681_ACO	986.5	5e-117	90.9	530	21.32	28.11	50.57
K17450_ACO2	K22416_IREB2	608.5	7.1e-72	88.8	22	95.45	4.55	0
K17450_ACO2	K01705_LYS4	558.7	1.3e-65	82.3	59	81.36	0	18.64
K17450_ACO2	K16792_aksD	533.7	5.6e-65	52.6	76	2.63	81.58	15.79
K17450_ACO2	K01703_leuC	530.9	4.6e-64	53.0	723	14.38	34.02	51.59
K17450_ACO2	K20455_acnD	507.1	1.3e-60	88.3	22	54.55	0	45.45
K17450_ACO2	K20452_dmdA	379.5	1.7e-45	53.1	11	27.27	0	72.73
K17450_ACO2	K01702_LEU1	357.4	1.5e-41	55.3	84	92.86	2.38	4.76
K17450_ACO2	K01682_acnB	202.0	5.4e-20	50.4	134	57.46	2.24	40.3
K01682_acnB	K01682_acnB	3283.9	1e-320	100.0	134	57.46	2.24	40.3
K01682_acnB	K16792_aksD	438.1	7.9e-52	47.2	76	2.63	81.58	15.79
K01682_acnB	K01703_leuC	435.1	5.8e-51	47.3	723	14.38	34.02	51.59
K01682_acnB	K20452_dmdA	313.2	3.2e-36	47.4	11	27.27	0	72.73
K01682_acnB	K01705_LYS4	310.9	1.1e-33	50.0	59	81.36	0	18.64
K01682_acnB	K01681_ACO	261.7	1.1e-26	43.7	530	21.32	28.11	50.57
K01682_acnB	K17450_ACO2	195.9	3.5e-19	45.3	184	70.11	8.7	21.2
K01682_acnB	K22416_IREB2	95.3	2e-06	41.7	22	95.45	4.55	0
K00030_IDH3	K00030_IDH3	1073.2	1e-147	99.7	341	36.36	19.35	44.28
K00030_IDH3	K10978_aksF	883.1	4e-121	95.7	195	2.56	90.77	6.67
K00030_IDH3	K05824_LYS12	752.5	2e-102	96.0	46	67.39	8.7	23.91
K00030_IDH3	K00052_leuB	665.2	2.7e-89	94.8	578	20.59	23.53	55.88
K00030_IDH3	K07246_ttuC	661.1	2.9e-89	96.3	130	12.31	11.54	76.15
K00030_IDH3	K21360_MAM-D	450.0	5.5e-60	95.4	35	74.29	0	25.71
K00030_IDH3	K00031_IDH1	460.7	1.9e-58	93.7	607	34.6	17.13	48.27
K00031_IDH1	K00031_IDH1	1212.1	9e-157	99.8	607	34.6	17.13	48.27
K00031_IDH1	K00030_IDH3	462.5	2.5e-58	68.5	341	36.36	19.35	44.28
K00031_IDH1	K10978_aksF	443.7	5.2e-56	68.5	195	2.56	90.77	6.67
K00031_IDH1	K05824_LYS12	307.4	3.5e-37	69.4	46	67.39	8.7	23.91
K00031_IDH1	K07246_ttuC	293.4	3.4e-35	70.0	130	12.31	11.54	76.15
K00031_IDH1	K00052_leuB	290.1	1.6e-34	70.9	578	20.59	23.53	55.88
K00031_IDH1	K21360_MAM-D	164.5	1e-17	70.9	35	74.29	0	25.71
K00164_OGDH	K00164_OGDH	2878.4	1e-320	100.0	354	56.5	0	43.5
K00164_OGDH	K01616_kgd	2553.3	1e-303	93.5	20	10.0	5.0	85.0
K00164_OGDH	K15791_DHKTD1	2287.7	2e-270	93.3	76	100.0	0	0
K00164_OGDH	K11381_bkdA	268.9	7.7e-27	69.4	222	31.98	10.81	57.21
K00658_DLST	K00658_DLST	863.2	8e-118	100.0	398	50.0	1.76	48.24
K00658_DLST	K09699_DBT	616.9	1.5e-81	98.2	381	48.56	23.88	27.56
K00658_DLST	K13997_PDHX	471.9	4.1e-61	95.0	142	95.77	0.7	3.52
K00658_DLST	K00627_DLAT	468.0	4.6e-61	95.9	580	33.62	17.41	48.97
K00658_DLST	K01616_kgd	243.2	8.1e-27	64.8	20	10.0	5.0	85.0
K00658_DLST	K19271_catA	70.5	2e-05	51.6	30	16.67	20.0	63.33
K01899_LSC1	K01899_LSC1	1175.5	2e-170	100.0	191	91.1	1.05	7.85
K01899_LSC1	K01902_sucD	827.9	9e-119	90.6	717	27.06	30.13	42.82
K01899_LSC1	K15230_aclA	302.1	2.3e-37	90.0	14	21.43	7.14	71.43
K01899_LSC1	K01648_ACLY	227.8	1.7e-25	77.7	188	79.79	13.83	6.38
K01899_LSC1	K01905_acdA	173.5	1e-19	73.7	318	6.92	75.47	17.61
K01899_LSC1	K22224_acdB	153.1	7.8e-16	73.4	275	4.0	80.0	16.0
K01899_LSC1	K09181_yfiQ	148.7	8.4e-15	60.5	204	18.63	30.88	50.49
K01899_LSC1	K02381_fdrA	113.0	1.8e-10	58.0	63	4.76	26.98	68.25
K01899_LSC1	K18593_E6.2.1.56	97.8	2.1e-08	70.5	12	8.33	75.0	16.67
K01899_LSC1	K18594_K18594	78.7	1.1e-05	71.8	21	4.76	85.71	9.52
K01900_LSC2	K01900_LSC2	1387.3	1e-185	99.8	211	98.58	0.47	0.95
K01900_LSC2	K14067_mtkA	1129.9	5e-153	90.0	16	62.5	0	37.5
K01900_LSC2	K01903_sucC	906.6	6e-120	87.6	592	12.16	36.15	51.69
K01900_LSC2	K15232_ccsA	515.6	1.3e-65	87.2	34	0	32.35	67.65
K01900_LSC2	K15231_aclB	215.5	1.7e-24	82.1	48	14.58	52.08	33.33
K01900_LSC2	K01648_ACLY	166.0	4.2e-16	81.1	188	79.79	13.83	6.38
K01900_LSC2	K22224_acdB	110.6	4.4e-09	46.4	275	4.0	80.0	16.0
K01900_LSC2	K09181_yfiQ	91.9	2.1e-06	44.8	204	18.63	30.88	50.49
K01900_LSC2	K17810_asl	72.1	8.9e-05	53.6	113	5.31	38.05	56.64
K01900_LSC2	K18594_K18594	71.3	0.0003	46.6	21	4.76	85.71	9.52
K01900_LSC2	K18593_E6.2.1.56	70.6	0.00034	46.4	12	8.33	75.0	16.67
K00234_SDHA	K00234_SDHA	2471.0	2e-322	100.0	194	94.85	0	5.15
K00234_SDHA	K00239_sdhA	1358.7	7e-172	91.9	691	27.06	26.48	46.45
K00234_SDHA	K18209_tfrA	930.5	3e-116	89.6	120	4.17	61.67	34.17
K00234_SDHA	K00278_nadB	901.3	3e-113	83.2	466	11.8	22.75	65.45
K00234_SDHA	K18561_FRD	411.8	1.1e-48	63.3	129	100.0	0	0
K00234_SDHA	K00394_aprA	398.2	1.1e-46	86.3	70	8.57	28.57	62.86
K00234_SDHA	K00244_frdA	232.4	2.2e-26	51.6	172	32.56	12.79	54.65
K00234_SDHA	K13796_cobZ	207.8	3.8e-22	61.3	44	13.64	13.64	72.73
K00234_SDHA	K16051_tesI	189.6	1.7e-19	64.0	16	43.75	0	56.25
K00234_SDHA	K05898_kstD	184.8	9.5e-19	66.1	49	28.57	22.45	48.98
K00234_SDHA	K07077_K07077	89.7	1.8e-06	41.4	17	17.65	11.76	70.59
K00234_SDHA	K00313_fixC	87.9	2.3e-06	54.9	141	1.42	63.83	34.75
K00234_SDHA	K16431_cepH	84.2	9e-06	52.0	30	3.33	0	96.67
K00235_SDHB	K00235_SDHB	891.5	5e-131	99.6	122	98.36	0	1.64
K00235_SDHB	K00240_sdhB	495.3	2.3e-71	83.5	641	26.99	28.39	44.62
K00235_SDHB	K00245_frdB	490.3	3.1e-70	86.5	22	13.64	31.82	54.55
K00235_SDHB	K18210_tfrB	301.3	6.3e-38	73.8	81	2.47	81.48	16.05
K00236_SDHC	K00236_SDHC	339.3	2.1e-54	99.4	130	86.92	1.54	11.54
K00236_SDHC	K00242_sdhD	62.0	2e-06	54.2	223	6.28	38.12	55.61
K00236_SDHC	K00241_sdhC	61.2	1.7e-05	43.4	324	12.35	24.07	63.58
K00236_SDHC	K00247_frdD	48.5	0.00073	56.6	20	10.0	30.0	60.0
K00237_SDHD	K00237_SDHD	313.2	3e-50	100.0	114	97.37	0.88	1.75
K00237_SDHD	K00242_sdhD	68.5	1.2e-07	49.1	223	6.28	38.12	55.61
K01676_E4.2.1.2A	K01676_E4.2.1.2A	1794.9	9e-233	99.8	201	61.69	0.5	37.81
K01676_E4.2.1.2A	K01677_E4.2.1.2AA	460.6	5.9e-59	52.1	345	1.16	46.96	51.88
K01676_E4.2.1.2A	K03779_ttdA	335.3	1.9e-41	52.0	19	5.26	42.11	52.63
K01679_E4.2.1.2B	K01679_E4.2.1.2B	1630.7	1e-215	99.8	457	38.51	18.38	43.11
K01679_E4.2.1.2B	K01744_aspA	1271.0	8e-166	98.3	212	8.96	36.32	54.72
K01679_E4.2.1.2B	K01857_pcaB	276.6	5.5e-32	83.4	100	11.0	58.0	31.0
K01679_E4.2.1.2B	K01756_purB	255.7	4.8e-29	81.9	962	20.69	36.07	43.24
K01679_E4.2.1.2B	K01755_argH	236.0	2.6e-26	86.8	729	20.85	31.41	47.74
K00025_MDH1	K00025_MDH1	1016.5	1e-140	100.0	185	94.59	1.62	3.78
K00025_MDH1	K00051_E1.1.1.82	877.1	4e-121	98.2	34	67.65	2.94	29.41
K00025_MDH1	K00024_mdh	265.4	4.3e-33	88.3	532	15.23	34.02	50.75
K00025_MDH1	K00016_LDH	222.8	5.9e-27	89.2	187	40.11	13.9	45.99
K00025_MDH1	K00026_MDH2	197.8	2.1e-23	91.3	156	98.08	0	1.92
K00025_MDH1	K19243_azf	76.6	4e-06	46.5	77	38.96	46.75	14.29
K00025_MDH1	K18981_udh	71.9	1.4e-05	45.6	64	20.31	6.25	73.44
K00025_MDH1	K17947_wbiB	70.1	9.3e-05	52.0	122	11.48	40.16	48.36
K00025_MDH1	K19997_gnu	64.6	0.00033	51.4	139	15.83	26.62	57.55
K00026_MDH2	K00026_MDH2	1065.9	2e-149	99.7	156	98.08	0	1.92
K00026_MDH2	K00024_mdh	349.2	1.4e-45	86.5	532	15.23	34.02	50.75
K00026_MDH2	K00016_LDH	282.5	8.2e-36	86.5	187	40.11	13.9	45.99
K00026_MDH2	K00025_MDH1	195.8	5.6e-23	91.0	185	94.59	1.62	3.78
K00026_MDH2	K00051_E1.1.1.82	134.4	6.6e-14	88.0	34	67.65	2.94	29.41
K00026_MDH2	K07406_melA	81.9	3.2e-06	53.6	118	3.39	29.66	66.95
K00026_MDH2	K19997_gnu	74.3	9.5e-06	47.0	139	15.83	26.62	57.55
K00026_MDH2	K19243_azf	72.8	1.3e-05	48.2	77	38.96	46.75	14.29
K00026_MDH2	K01222_E3.2.1.86A	75.5	2.7e-05	49.4	49	12.24	2.04	85.71
K00026_MDH2	K22320_oleD	68.2	7.2e-05	48.2	205	30.24	17.07	52.68
K00026_MDH2	K06988_fno	60.6	0.0004	45.8	291	14.09	50.86	35.05
K01637_E4.1.3.1	K01637_E4.1.3.1	1615.6	1e-210	99.8	220	56.82	6.82	36.36
K01637_E4.1.3.1	K20454_dml	285.5	1.4e-34	57.6	169	50.89	18.34	30.77
K01637_E4.1.3.1	K03417_prpB	271.1	1.8e-32	53.9	185	29.73	21.08	49.19
K01637_E4.1.3.1	K01841_pepM	145.5	8.1e-15	42.4	87	62.07	9.2	28.74
K01637_E4.1.3.1	K01003_bcpA	107.1	8.9e-10	51.8	16	25.0	6.25	68.75
K15230_aclA	K15230_aclA	2179.0	2e-285	100.0	14	21.43	7.14	71.43
K15230_aclA	K01648_ACLY	1775.4	5e-222	98.5	188	79.79	13.83	6.38
K15230_aclA	K01902_sucD	399.6	1.1e-50	46.5	717	27.06	30.13	42.82
K15230_aclA	K01899_LSC1	314.8	7.3e-39	46.8	191	91.1	1.05	7.85
K15230_aclA	K15234_ccl	271.5	3.3e-33	40.5	69	2.9	42.03	55.07
K15230_aclA	K01905_acdA	143.0	7.7e-14	42.9	318	6.92	75.47	17.61
K15230_aclA	K22224_acdB	117.9	8.1e-10	63.6	275	4.0	80.0	16.0
K15231_aclB	K15231_aclB	1477.4	7e-201	99.8	48	14.58	52.08	33.33
K15231_aclB	K01648_ACLY	1138.6	7e-144	94.3	188	79.79	13.83	6.38
K15231_aclB	K15232_ccsA	469.3	8.4e-60	89.9	34	0	32.35	67.65
K15231_aclB	K01903_sucC	288.3	6.7e-35	84.9	592	12.16	36.15	51.69
K15231_aclB	K14067_mtkA	214.1	8.9e-25	86.1	16	62.5	0	37.5
K15231_aclB	K01900_LSC2	201.8	1.4e-22	84.0	211	98.58	0.47	0.95
K15231_aclB	K22224_acdB	69.8	0.00077	47.2	275	4.0	80.0	16.0
K01648_ACLY	K01648_ACLY	3589.5	1e-320	100.0	188	79.79	13.83	6.38
K01648_ACLY	K15230_aclA	1795.4	5e-223	60.1	14	21.43	7.14	71.43
