## Supplementary Tables S1-S6 for "Chimeric Origins and Dynamic Evolution of Central Carbon Metabolism in Eukaryotes": TABLE_S6_Ufboot2_Survey.xlsx

### Sheet: A) eToL UfBoot2 dynamics
Dynamic of UfBoot2 accros gradual removal of heterogenous sites in the concation for reconstruction eToL
MAJOR GROUPS
cut-off	Sites	monophyletic_Excavata	monophyletic_Diaphoretickes	monophyletic_Amorphea_NoMalawiAncyro
original	97680	98.9	100	86.9
0.1	87912	98.3	100	76.8
0.2	78144	87.1	100	33
0.3	68376	78.7	99.9	6.2
0.4	58608	95.8	100	2.9
0.5	48840	93	99.5	25.1
0.6	39072	96.1	99.3	55.3
0.7	29304	92	99.2	40.2
0.8	19536	75	99.4	38.3
0.9	9768	25.4	95.6	7.3
MALAWIMONADIDA AND ANCYROMONADIDA ANALYSES
cut-off	Sites	monophyletic_Amorphea_Ancyromonadida	monophyletic_Diaphoretickes_Ancyromonadida	monophyletic_Excavata_Ancyromonadida	monophyletic_Amorphea_Malawimonadida	monophyletic_Diaphoretickes_Malawimonadida	monophyletic_Excavata_Malawimonadida	monophyletic_Amorphea_MalaAncyromonadida	monophyletic_Diaphoretickes_MalaAncyromonadida	monophyletic_Excavata_MalaAncyromonadida
original	97680	0	16.2	0.3	17.8	0	0	74.5	7.9	0
0.1	87912	0	39.4	0.3	41.1	0	0.2	53.1	5.5	0
0.2	78144	0	53.1	1.4	57.6	0	0	30.1	2.6	0
0.3	68376	0	65.3	2.1	79.6	0	0	10.3	1	0
0.4	58608	0	75.7	2.4	96.6	0	0	17.7	0	0
0.5	48840	0	9.6	1.6	73.8	0	0	82	0	0
0.6	39072	0	6.9	0.1	45.4	0	0	89.4	0.1	0
0.7	29304	0	15.2	0.3	59.5	0	0	77.2	0.2	0
0.8	19536	0	1.3	0.9	62.2	0	0	74.2	0	0
0.9	9768	0	0.2	0	24.1	0	0	28.6	0	0

### Sheet: B) GPIs MSA partitions Ufbooot2
	LG+G+F			C20+G+F
Partition og PGI MSA (14 positions)	LG+G+F_LECA	LG+G+F_Crypt+Chlam+Chloroplast	LG+G+F_Crypt+Chloroplast	C20+G+F_LECA	C20+G+F_Crypt+Chlam+Chloroplast	C20+G+F_Crypt+Chloroplast
bin_0	0	0	0	0	0	0
bin_1	92.6	0	0	90	0	0
bin_2	0.1	0	0	0	0	0.4
bin_3	72.5	0	0	89.7	0	0
bin_4	0	0	0	0	0	0
bin_5	0	0	73.6	0	0	5.4
bin_6	0	0	0	0	0	0
bin_7	0	0	0	0	0	0
bin_8	0.7	0	0	0	0	0
bin_9	0	3.5	75.9	0	0.1	67.9
bin_10	63.4	0.7	0	92.1	0.4	0.4
bin_11	0	0	0	0	0	0
bin_12	0.2	0	0	0	0	0
bin_13	0	0	0	0.5	0	0
bin_14	96.2	0	0	97.6	0	0
bin_15	0	0	0	0	0	0
bin_16	93.7	0	0	89.8	0	0
bin_17	88.4	0	0	97.4	0	0
bin_18	58.3	0	0	2.5	0	0
bin_19	0	0	0	0	0	0
bin_20	95.4	0	0	98.6	0	0
bin_21	0.1	0	0	3.2	0	0
bin_22	0.2	0	0	3.1	0	0
bin_23	6.3	0.1	0	2.2	0	41
bin_24	99.5	0.6	0.6	99.3	2.6	2.6
bin_25	7.2	0	0	3.6	0	0
bin_26	9.2	0	0	94.1	0	0
bin_27	85.3	0	0	82.4	0	0
bin_28	34.6	0	0	34.5	0	0
